# The genome of Przewalski’s horse (*Equus ferus przewalskii*)

**DOI:** 10.1101/2024.02.20.581252

**Authors:** Nicole Flack, Lauren Hughes, Jacob Cassens, Maya Enriquez, Samrawit Gebeyehu, Mohammed Alshagawi, Jason Hatfield, Anna Kauffman, Baylor Brown, Caitlin Klaeui, Islam F. Mabrouk, Carrie Walls, Taylor Yeater, Anne Rivas, Christopher Faulk

## Abstract

The Przewalski’s horse (*Equus ferus przewalskii*) is an endangered equid native to the steppes of central Asia. After becoming extinct in the wild, multiple conservation efforts convened to preserve the species including captive breeding programs, reintroduction and monitoring systems, protected lands, and cloning. Availability of a highly contiguous reference genome is essential to support these continued efforts. We used Oxford Nanopore sequencing to produce a scaffold-level 2.5 Gb nuclear assembly and 16,002 bp mitogenome from a captive Przewalski’s mare. All assembly drafts were generated from 111 Gb of sequence from a single PromethION R10.4.1 flow cell. The mitogenome contained 37 genes in the standard mammalian configuration and was 99.63% identical to the domestic horse (*Equus caballus*). The nuclear assembly, EquPr2, contained 2,146 scaffolds with an N50 of 85.1 Mb, 43X mean depth, and BUSCO quality score of 98.92%. EquPr2 successfully improves upon the existing Przewalski’s horse reference genome (Burgud), with 25-fold fewer scaffolds, a 166-fold larger N50, and phased pseudohaplotypes. Modified basecalls revealed 79.5% DNA methylation and 2.1% hydroxymethylation globally. Allele-specific methylation analysis between pseudohaplotypes revealed 226 differentially methylated regions (DMRs) in known imprinted genes and loci not previously reported as imprinted. The heterozygosity rate of 0.165% matches previous estimates for the species and compares favorably to other endangered animals. This improved Przewalski’s horse assembly will serve as a valuable resource for conservation efforts and comparative genomics investigations.
