## Supplementary File 1 for "The genome of Przewalski’s horse (*Equus ferus przewalskii*)"

### Sheet: Summary (table 1)
Table 1. Assembly statistics
Assembly	Size (bp)	Contigs	N50 (bp)	L50	BUSCO* complete	BUSCO single	BUSCO duplicate	Gaps (n)
ref Przewalski's horse (Burgud)	2395954271	53097	513800	1223	0.8988	0.8951	0.0037	80963
ref Domestic horse (EquCab3.0)	2506949475	4700	87230776	12	0.9892	0.9774	0.0118	6294
ref Zebra (UCLA_HA_Equagga_1.0)	2500914156	12506	122556673	9	0.9847	0.9513	0.0334	14637
Initial assembly (flye)	2593829866	6808	13697230	55	0.9884	0.9817	0.0067	0
Polished (medaka)	2593608579	6808	13696318	55	0.9885	0.9819	0.0066	0
Purged (purge_dups)	2503293676	3411	13973558	52	0.9877	0.9822	0.0055	0
Curated	2497611432	2796	13973558	52	0.9877	0.9822	0.0055	0
EquPr2 Scaffolded Haplotype 1	2499640368	2146	85145959	12	0.9892	0.9837	0.0055	310
EquPr2 Scaffolded Haplotype 2	2499175760	2146	85125050	12	0.9892	0.9835	0.0057	307
*BUSCOs calculated with the compleasm tool.
Assembly		Size (Mb)	Contigs	N50	L50	BUSCO* complete	BUSCO single	BUSCO duplicate	Gaps bp (n)	L90	Avg_len	Coverage	BUSCO 5.4.7	Complete BUSCO
Burgud (scaffolded)	ref Przewalski's horse (Burgud)	2395954271	53097	513800	1223	0.8988	0.8951	0.0037	80963	5498	45124.1		85	C:85.0%[S:84.3%,D:0.7%],F:3.8%,M:11.2%,n:13335
EquCab3.0 (scaffolded)	ref Domestic horse (EquCab3.0)	2506949475	4700	87230776	12	0.9892	0.9774	0.0118	6294	28	533394		95.2	C:95.2%[S:93.9%,D:1.3%],F:0.8%,M:4.0%,n:13335
UCLA_HA_Equagga_1.0	ref Zebra (UCLA_HA_Equagga_1.0)	2500914156	12506	122556673	9	0.9847	0.9513	0.0334	14637	20	199977
flye rebasecall	Initial assembly (flye)	2593829866	6808	13697230	55	0.9884	0.9817	0.0067	0	331	380997	39X	95.1	C:95.1%[S:94.2%,D:0.9%],F:0.9%,M:4.0%,n:13335
flye-rebasecall-medaka (consensus.fa)	Polished (medaka)	2593608579	6808	13696318	55	0.9885	0.9819	0.0066	0	330	380965		95.2	C:95.2%[S:94.3%,D:0.9%],F:0.8%,M:4.0%,n:13335
flye-medaka-purge_dups (purged.fa)	Purged (purge_dups)	2503293676	3411	13973558	52	0.9877	0.9822	0.0055	0	246	733888
f-m-pd-curated	Curated	2497611432	2796	13973558	52	0.9877	0.9822	0.0055	0	242	893280	43X
EquPr2_scaff.fasta	EquPr2 Scaffolded	2499643143	2146	85145959	12	0.9892	0.9837	0.0055	306	30	1.16479e+06
*BUSCOs calculated with the compleasm tool.
ile	format	type	num_seqs	sum_len	min_len	avg_len	max_len	Q1	Q2	Q3	sum_gap	N50	Q20(%)	Q30(%)	AvgQual	GC(%)
EquPr2_scaff.hap2.fasta.gz	FASTA	DNA	2146	2499178538	10022	1.16458e+06	185148401	20827	36865	72967	0	85125050	0	0	0	42.23
file											format	type	num_seqs				sum_len	min_len		avg_len			max_len			Q1			Q2			Q3	sum_gap					N50	Q20(%)	Q30(%)	AvgQual	GC(%)
EquPr2_scaff00000000.fsa	FASTA		DNA			2,146	2499315377		10,022	1,164,639	185,187,301	20,827	36,665	72,973				0	85145959				0				0				0	42.23
file	format	type	num_seqs	sum_len	min_len	avg_len	max_len	Q1	Q2	Q3	sum_gap	N50	Q20(%)	Q30(%)	GC(%)
EquPr2_scaff_cleaned-001.fasta	FASTA	DNA	2146	2499640368	10022	1.16479e+06	185187301	20827	36867.5	73075	0	85145959	0	0	42.23
EquPr2_scaff.hap2_cleaned.fasta	FASTA	DNA	2146	2499175760	10022	1164574	185148401	20827	36865	72967	0	85125050	0	0	42.23

### Sheet: Synteny
								Renamed Chromosomes			Renamed ECA Chr5 fragments for EquPr2_scaff
EquCab3.0							RagTag_TGS_scaff	EPR_Scaff			Renamed	>CM009152.1_RagTag	sum_len
>CM009148.1	Equus	caballus	Twilight	chromosome	1		>CM009148.1_RagTag	1			ChrUn	ECAChr5-multi.part_CM009152.1_RagTag_10.fa	4775555
>CM009149.1	Equus	caballus	Twilight	chromosome	2		>CM009149.1_RagTag	2			ChrUn	ECAChr5-multi.part_CM009152.1_RagTag_11.fa	66746
>CM009150.1	Equus	caballus	Twilight	chromosome	3		>CM009150.1_RagTag	3			ChrUn	ECAChr5-multi.part_CM009152.1_RagTag_12.fa	2188511
>CM009151.1	Equus	caballus	Twilight	chromosome	4		>CM009151.1_RagTag	4			ChrUn	ECAChr5-multi.part_CM009152.1_RagTag_13.fa	15760779
>CM009152.1	Equus	caballus	Twilight	chromosome	5		>CM009152.1_RagTag				Chr24	ECAChr5-multi.part_CM009152.1_RagTag_14.fa	34957468
>CM009153.1	Equus	caballus	Twilight	chromosome	6		>CM009153.1_RagTag	5			Chr23	ECAChr5-multi.part_CM009152.1_RagTag_2.fa	27197265
>CM009154.1	Equus	caballus	Twilight	chromosome	7		>CM009154.1_RagTag	6			ChrUn	ECAChr5-multi.part_CM009152.1_RagTag_3.fa	3199433
>CM009155.1	Equus	caballus	Twilight	chromosome	8		>CM009155.1_RagTag	7			ChrUn	ECAChr5-multi.part_CM009152.1_RagTag_4.fa	48020
>CM009156.1	Equus	caballus	Twilight	chromosome	9		>CM009156.1_RagTag	8			ChrUn	ECAChr5-multi.part_CM009152.1_RagTag_5.fa	665940
>CM009157.1	Equus	caballus	Twilight	chromosome	10		>CM009157.1_RagTag	9			ChrUn	ECAChr5-multi.part_CM009152.1_RagTag_6.fa	3512467
>CM009158.1	Equus	caballus	Twilight	chromosome	11		>CM009158.1_RagTag	10			ChrUn	ECAChr5-multi.part_CM009152.1_RagTag_7.fa	1140135
>CM009159.1	Equus	caballus	Twilight	chromosome	12		>CM009159.1_RagTag	11			ChrUn	ECAChr5-multi.part_CM009152.1_RagTag_8.fa	233256
>CM009160.1	Equus	caballus	Twilight	chromosome	13		>CM009160.1_RagTag	12			ChrUn	ECAChr5-multi.part_CM009152.1_RagTag_9.fa	1751574
>CM009161.1	Equus	caballus	Twilight	chromosome	14		>CM009161.1_RagTag	13			ChrUn	ECAChr5-multi.part_CM009152.1_RagTag.fa	1011816
>CM009162.1	Equus	caballus	Twilight	chromosome	15		>CM009162.1_RagTag	14
>CM009163.1	Equus	caballus	Twilight	chromosome	16		>CM009163.1_RagTag	15
>CM009164.1	Equus	caballus	Twilight	chromosome	17		>CM009164.1_RagTag	16
>CM009165.1	Equus	caballus	Twilight	chromosome	18		>CM009165.1_RagTag	17
>CM009166.1	Equus	caballus	Twilight	chromosome	19		>CM009166.1_RagTag	18
>CM009167.1	Equus	caballus	Twilight	chromosome	20		>CM009167.1_RagTag	19
>CM009168.1	Equus	caballus	Twilight	chromosome	21		>CM009168.1_RagTag	20
>CM009169.1	Equus	caballus	Twilight	chromosome	22		>CM009169.1_RagTag	21
>CM009170.1	Equus	caballus	Twilight	chromosome	23		>CM009170.1_RagTag	22
>CM009171.1	Equus	caballus	Twilight	chromosome	24		>CM009171.1_RagTag	25
>CM009172.1	Equus	caballus	Twilight	chromosome	25		>CM009172.1_RagTag	26
>CM009173.1	Equus	caballus	Twilight	chromosome	26		>CM009173.1_RagTag	27
>CM009174.1	Equus	caballus	Twilight	chromosome	27		>CM009174.1_RagTag	28
>CM009175.1	Equus	caballus	Twilight	chromosome	28		>CM009175.1_RagTag	29
>CM009176.1	Equus	caballus	Twilight	chromosome	29		>CM009176.1_RagTag	30
>CM009177.1	Equus	caballus	Twilight	chromosome	30		>CM009177.1_RagTag	31
>CM009178.1	Equus	caballus	Twilight	chromosome	31		>CM009178.1_RagTag	32
>CM009179.1	Equus	caballus	Twilight	chromosome	X		>CM009179.1_RagTag	X

### Sheet: compleasm
lineage: cetartiodactyla_odb10	Burgud	57H	EquCab3.0	Equagga_1.0	flye-rebasecall	flye-re-medaka	purged-mtDNA	output2	curated-15-500	ragtag	ragtag-tgs	EquPr2_scaff	EquPr2_scaff.hap2	EquPr2_scaff_cleaned-001.fasta	EquPr2_scaff.hap2_cleaned.fasta
Complete	0.8988	0.9899	0.9892	0.9847	0.9884	0.9885	0.9877	0.9877	0.9877	0.9893	0.9892	0.9892	0.9892	0.9892	0.9892
Single	0.8951	0.9842	0.9774	0.9513	0.9817	0.9819	0.9822	0.9822	0.9822	0.9837	0.9837	0.9837	0.9835	0.9837	0.9835
Duplicate	0.0037	0.0057	0.0118	0.0334	0.0067	0.0066	0.0055	0.0055	0.0055	0.0056	0.0055	0.0055	0.0057	0.0055	0.0057
Fragmentary	0.0413	0.0033	0.0033	0.0046	0.0039	0.0039	0.004	0.004	0.004	0.0031	0.0031	0.0032	0.0032	0.0032	0.0032
Incomplete	0	0	0	0	0	0	0	0	0	0	0	0	0	0	0
Missing	0.0599	0.0068	0.0075	0.0107	0.0076	0.0076	0.0082	0.0082	0.0082	0.0076	0.0076	0.0075	0.0076	0.0076	0.0076

### Sheet: read stats
(base)	ansc8520@Athena:~/Desktop/p-horse_analysis$	nanoq	#NAME?	#NAME?	#NAME?	p-horse-total-rebasecall.fastq.gz
Nanoq	Read	Summary
====================
Number	of	reads:	13536413
Number	of	bases:	111175141362
N50	read	length:	10829
Longest	read:	1076677
Shortest	read:	5
Mean	read	length:	8213
Median	read	length:	8172
Mean	read	quality:	18.49
Median	read	quality:	20.3
Read	length	thresholds	(bp)
>	200	13471434	0.995
>	500	12696791	0.938
>	1000	12108182	0.894
>	2000	11545749	0.853
>	5000	9531731	0.704
>	10000	4655614	0.344
>	30000	82123	0.006
>	50000	23364	0.002
>	100000	1709	0
>	1000000	1	0
Read	quality	thresholds	(Q)
>	5	13371197	0.988
>	7	12940015	0.956
>	10	12603963	0.931
>	12	12316917	0.91
>	15	11423927	0.844
>	20	7288595	0.538
>	25	209348	0.015
>	30	3564	0
Top	ranking	read	lengths	(bp)
1	1076677
2	935248
3	908377
4	808057
5	790755
Top	ranking	read	qualities	(Q)
1	40.8
2	40.3
3	40.2
4	40
5	39.6

### Sheet: methylation
EquPr2.mokit.bed
0.183279	CpG	canonical
0.794986	5mCpG	modified
0.021735	5hmCpG	modified

### Sheet: mitogenome
file	format	type	num_seqs	sum_len	min_len	avg_len	max_len
final_mitogenome-contigs.fasta	FASTA	DNA	1	16602	16602	16602	16602
# Related mitogenome is 16660 bp long and has 37 genes
contig_id	frameshifts_found	annotation_file	length(bp)	number_of_genes	was_circular
final_mitogenome	ND2;COX1;ND5;ND3;COX3;ATP6;ND1;COX2;ND4;CYTB;ND6;ATP8	final_mitogenome.gb	16602	37	TRUE
contig_12841	ND2;COX1;ND5;ND3;COX3;ATP6;ND1;COX2;ND4;CYTB;ND6;ATP8	final_mitogenome.gb	16602	37	TRUE
Blast similarity

### Sheet: variation
bcftools stats -s - phased_merge_output.vcf.gz
#	PSC,	Per-sample	counts.	Note	that	the	ref/het/hom	counts	include	only	SNPs,	for	indels	see	PSI.	The	rest	include	both	SNPs	and	indels.
#	PSC	[2]id	[3]sample	[4]nRefHom	[5]nNonRefHom	[6]nHets	[7]nTransitions	[8]nTransversions	[9]nIndels	[10]average	depth	[11]nSingletons	[12]nHapRef	[13]nHapAlt	[14]nMissing
PSC	0	SAMPLE	0	189139	3697824	2409979	1473375	482257	48.7	4364935	0	0	0
#	PSI,	Per-Sample	Indels.	Note	that	alt-het	genotypes	with	both	ins	and	del	allele	are	counted	twice,	in	both	nInsHets	and	nDelHets.
#	PSI	[2]id	[3]sample	[4]in-frame	[5]out-frame	[6]not	applicable	[7]out/(in+out)	ratio	[8]nInsHets	[9]nDelHets	[10]nInsAltHoms	[11]nDelAltHoms
PSI	0	SAMPLE	0	0	0	0	186546	282550	19429	14987
#	HWE
#	HWE	[2]id	[3]1st	ALT	allele	frequency	[4]Number	of	observations	[5]25th	percentile	[6]median	[7]75th	percentile
HWE	0	0	4141380	0.99	0.99	0.99
HWE	0	0.99	223555	0	0	0
Ts/Tv	ratio	1.636

### Sheet: whatshap
whatshap stats phased_merge_output.vcf.gz
----------------ALL-chromosomes-(aggregated)----------------
Variants_in_VCF	4337852
Heterozygous	4114297	(3693249	SNVs)
Phased	3656404	(3656404	SNVs)
Heterozygous_phased	0.889	(99.0%	SNVs)
Unphased	457889	(not	considered	below)
Singletons	4	(not	considered	below)
Blocks	5718
Block_sizes_(no._of_variants)
Sum-of-sizes	3656404	variants
Median-block-size	149	variants
Average-block-size	639.46	variants
Largest-block	22732	variants
Smallest-block	2	variants
Block-lengths-(basepairs)
Sum-of-lengths	1740488379	bp
Median-block-length	34440	bp
Average-block-length	304388	bp
Longest-block	10276763	bp
Shortest-block	1	bp
Block-NG50	837148	bp
SNP heterozygosity is heterogzygous SNVs divided by consensus sequence length
Genome length	2499643143
Percentage	0.00164595

### Sheet: repeats (table2)
Table 2. Repetitive Content
RepeatMasker*	EquPr2 (%)	Burgud (%)	EquCab3.0 (%)
Retroelements	30.89	31.66	32.21
SINEs:	3.55	3.7	3.66
LINEs:	21.35	21.65	22.27
L2/CR1/Rex	5.26	5.47	5.43
L1/CIN4	15.88	15.96	16.63
LTR elements:	6	6.32	6.28
Retroviral	5.57	5.88	5.84
DNA transposons:	3.44	3.62	3.56
hobo-Activator	2.6	2.74	2.69
Total repeats:	34.36	35.32	35.8
*Only categories >1% genomic content
==================================================								==================================================								==================================================
file	name:	GCA_000696695.1_Burgud_genomic.fna						file	name:	GCA_002863925.1_EquCab3.0_genomic.fna						file	name	EquPr2_scaff.fasta
sequences:	53096							sequences:	4700							sequences	2146
total	length:	2395937679	bp	(2374943743	bp	excl	N/X-runs)	total	length:	2506949475	bp	(2497514151	bp	excl	N/X-runs)	total	length	2499643143	bp	(2499612543	bp	excl	N/X-runs)
GC	level:	41.27	%					GC	level:	41.5	%					GC	level	42.23	%
bases	masked:	873392151	bp	(	36.45	%)		bases	masked:	926657785	bp	(	36.96	%)		bases	masked	887244215	bp	(	35.49	%)
==================================================								==================================================								==================================================
	number	of	length	percentage					number	of	length	percentage					number	of	length	percentage
	elements*	occupied	of	sequence					elements*	occupied	of	sequence					elements*	occupied	of	sequence
--------------------------------------------------								--------------------------------------------------								--------------------------------------------------
Retroelements	1916879	758658812	bp	31.66	%			Retroelements	1949043	807502937	bp	32.21	%			Retroelements	1872928	772083778	bp	30.89	%
	SINEs:	578125	88652346	bp	3.7	%			SINEs:	595716	91691130	bp	3.66	%			SINEs	575743	88646958	bp	3.55	%
	Penelope:	674	61509	bp	0	%			Penelope:	727	65686	bp	0	%			Penelope	694	63636	bp	0	%
	LINEs:	961550	518647154	bp	21.65	%			LINEs:	969508	558404347	bp	22.27	%			LINEs	930424	533570895	bp	21.35	%
	CRE/SLACS	0	0	bp	0	%			CRE/SLACS	0	0	bp	0	%			CRE/SLACS	0	0	bp	0	%
	L2/CR1/Rex	459161	131159002	bp	5.47	%			L2/CR1/Rex	471576	136107335	bp	5.43	%			L2/CR1/Rex	455520	131503302	bp	5.26	%
	R1/LOA/Jockey	0	0	bp	0	%			R1/LOA/Jockey	0	0	bp	0	%			R1/LOA/Jockey	0	0	bp	0	%
	R2/R4/NeSL	546	141861	bp	0.01	%			R2/R4/NeSL	557	147321	bp	0.01	%			R2/R4/NeSL	542	141369	bp	0.01	%
	RTE/Bov-B	17557	4925675	bp	0.21	%			RTE/Bov-B	18056	5067234	bp	0.2	%			RTE/Bov-B	17398	4906511	bp	0.2	%
	L1/CIN4	484007	382348439	bp	15.96	%			L1/CIN4	479043	417011822	bp	16.63	%			L1/CIN4	456686	396948705	bp	15.88	%
	LTR	elements:	377204	151359312	bp	6.32	%		LTR	elements:	383819	157407460	bp	6.28	%		LTR	elements	366761	149865925	bp	6	%
	BEL/Pao	0	0	bp	0	%			BEL/Pao	0	0	bp	0	%			BEL/Pao	0	0	bp	0	%
	Ty1/Copia	0	0	bp	0	%			Ty1/Copia	0	0	bp	0	%			Ty1/Copia	0	0	bp	0	%
	Gypsy/DIRS1	27416	6591300	bp	0.28	%			Gypsy/DIRS1	28673	6878713	bp	0.27	%			Gypsy/DIRS1	27646	6598298	bp	0.26	%
	Retroviral	335244	140821400	bp	5.88	%			Retroviral	340263	146457342	bp	5.84	%			Retroviral	324818	139350241	bp	5.57	%
DNA	transposons	419493	86680671	bp	3.62	%		DNA	transposons	428467	89146688	bp	3.56	%		DNA	transposons	413034	85868739	bp	3.44	%
	hobo-Activator	328412	65567481	bp	2.74	%			hobo-Activator	335507	67362737	bp	2.69	%			hobo-Activator	323476	64951111	bp	2.6	%
	Tc1-IS630-Pogo	78578	19153069	bp	0.8	%			Tc1-IS630-Pogo	80082	19758376	bp	0.79	%			Tc1-IS630-Pogo	77118	18965861	bp	0.76	%
	En-Spm	0	0	bp	0	%			En-Spm	0	0	bp	0	%			En-Spm	0	0	bp	0	%
	MULE-MuDR	658	104866	bp	0	%			MULE-MuDR	670	104704	bp	0	%			MULE-MuDR	645	101350	bp	0	%
	PiggyBac	719	252177	bp	0.01	%			PiggyBac	764	265935	bp	0.01	%			PiggyBac	729	252552	bp	0.01	%
	Tourist/Harbinger	406	71797	bp	0	%			Tourist/Harbinger	407	72069	bp	0	%			Tourist/Harbinger	399	70822	bp	0	%
	Other	(Mirage,	0	0	bp	0	%		Other	(Mirage,	0	0	bp	0	%		Other	(Mirage,	0	0	bp	0	%
	P-element,	Transib)							P-element,	Transib)							P-element,	Transib)
Rolling-circles	2092	527416	bp	0.02	%			Rolling-circles	2120	541171	bp	0.02	%			Rolling-circles	2042	522539	bp	0.02	%
Unclassified:	4986	814586	bp	0.03	%			Unclassified:	5084	832145	bp	0.03	%			Unclassified	4929	809555	bp	0.03	%
Total	interspersed	repeats:	846215578	bp	35.32	%		Total	interspersed	repeats:	897547456	bp	35.8	%		Total	interspersed	repeats	858825708	bp	34.36	%
Small	RNA:	21081	1697930	bp	0.07	%		Small	RNA:	21727	1762465	bp	0.07	%		Small	RNA	21058	1701345	bp	0.07	%
Satellites:	1	344	bp	0	%			Satellites:	1	344	bp	0	%			Satellites	1	344	bp	0	%
Simple	repeats:	474007	20594083	bp	0.86	%		Simple	repeats:	508084	22013674	bp	0.88	%		Simple	repeats	486141	21546870	bp	0.86	%
Low	complexity:	92818	4582967	bp	0.19	%		Low	complexity:	100595	5026567	bp	0.2	%		Low	complexity	97424	4873563	bp	0.19	%
==================================================								==================================================								==================================================
*	most	repeats	fragmented	by	insertions	or	deletions	*	most	repeats	fragmented	by	insertions	or	deletions	* most repeats fragmented by insertions or deletions
	have	been	counted	as	one	element			have	been	counted	as	one	element		have been counted as one element
The	query	species	was	assumed	to	be	horse	The	query	species	was	assumed	to	be	horse	The query species was assumed to be horse
RepeatMasker	version	4.1.6	,	sensitive	mode			RepeatMasker	version	4.1.6	,	sensitive	mode			RepeatMasker version 4.1.6 , sensitive mode
run	with	rmblastn	version	2.11.0+				run	with	rmblastn	version	2.11.0+				run with rmblastn version 2.14.1+
FamDB:	CONS-Dfam_3.8							FamDB:	CONS-Dfam_3.8							FamDB: CONS-Dfam_3.8

### Sheet: scratch
Old assemblies
flye-uniq	2584136875	7532	10283303	343088	95	47X	C:95.0%[S:94.1%,D:0.9%],F:0.9%,M:4.1%,n:13335	niki-assembly.fasta	flye --nano-hq phorse_varuska_both_uniq.fastq --out-dir flye_phorse_out --genome-size 2.5g --threads 128
flye-no-alts	2578395887	7088	10391149	363769		47X		medaka in progress (Athena)	flye --nano-hq phorse_varuska_both_uniq.fastq --out-dir flye-no-alts-out --genome-size 2.8g --threads 128 --no-alt-contigs
medaka-rebasecall-niki-no-alts	2578195820	7088	10390585	363741	95		C:95.0%[S:94.1%,D:0.9%],F:0.8%,M:4.2%,n:13335	a
niki-assembly_no_alts.racon1.fasta	2577713657	6998	10388899	368350
flye-Q20-sheared-no-alts	2531026221	5254	7467419	481733	94.9	23X
flye-Q20-uniq-no-alts	2535832513	5559	7462171			30X
shasta-rebasecall	2494285052	156150	16452	15973.6
ntlinks-niki-no-alts	2572801100	5675	21976339	453357	95.2		C:95.2%[S:94.3%,D:0.9%],F:0.8%,M:4.0%,n:13335	a
goldrush	2069148817	28050	308706	73766.4
mamba activate busco
busco -i assembly.fasta -o busco_out -m genome --lineage ~/Desktop/genomes/busco/cetartiodactyla -c 32
